# Cas13d-mediated isoform-specific RNA knockdown with a unified computational and experimental toolbox

**DOI:** 10.1101/2023.09.12.557474

**Authors:** Megan D. Schertzer, Andrew Stirn, Keren Isaev, Laura Pereira, Anjali Das, Claire Harbison, Stella H. Park, Hans-Hermann Wessels, Neville E. Sanjana, David A. Knowles

**Author notes:** Equal contribution (Andrew Stirn, Keren Isaev).

## Abstract

Alternative splicing is an essential mechanism for diversifying proteins, in which mature RNA isoforms produce proteins with potentially distinct functions. Two major challenges in characterizing the cellular function of isoforms are the lack of experimental methods to specifically and efficiently modulate isoform expression and computational tools for complex experimental design. To address these gaps, we developed and methodically tested a strategy which pairs the RNA-targeting CRISPR/Cas13d system with guide RNAs that span exon-exon junctions in the mature RNA. We performed a high-throughput essentiality screen, quantitative RT-PCR assays, and PacBio long read sequencing to affirm our ability to specifically target and robustly knockdown individual RNA isoforms. In parallel, we provide computational tools for experimental design and screen analysis. Considering all possible splice junctions annotated in GENCODE for multi-isoform genes and our gRNA efficacy predictions, we estimate that our junction-centric strategy can uniquely target up to 89% of human RNA isoforms, including 50,066 protein-coding and 11,415 lncRNA isoforms. Importantly, this specificity spans all splicing and transcriptional events, including exon skipping and inclusion, alternative 5’ and 3’ splice sites, and alternative starts and ends.
