## Supplemental Tables for "Cas13d-mediated isoform-specific RNA knockdown with a unified computational and experimental toolbox"

### Sheet: Supplemental_Table_S1_Oligos
Knowles Lab Primer Name	Paper Primer Name	Sequence	Assay	Figure
MS1_actin_f	NA	CATGTACGTTGCTATCCAGGC	RT-qPCR	Used for normalization for all qPCR figures
MS2_actin_r	NA	CTCCTTAATGTCACGCACGAT	RT-qPCR	Used for normalization for all qPCR figures
MS479_SPAG9_rowC_common_cut_f	SPAG9.117123.Cutsite	CAGAGGAGTGGATGGGCAGT	RT-qPCR	3D, S3A, 5A
MS480_SPAG9_rowC_common_cut_r	SPAG9.117123.Cutsite	CCTTTGGCTGCACCACATAG	RT-qPCR	3D, S3A, 5A
MS481_SPAG9_rowC_unique_cut_f	SPAG9.117144.Cutsite	CAGCCTGAAGGATGAGCTTTC	RT-qPCR	3D, S3A, 5A
MS482_SPAG9_rowC_unique_cut_r	SPAG9.117144.Cutsite	TGGCGCATCTGTAACCTTCAC	RT-qPCR	3D, S3A, 5A
MS517_SPAG9_cutsite_C9_f	SPAG9.117141.Cutsite	AAAGGTTCAAGCACTCCCACC	RT-qPCR	5A
MS518_SPAG9_cutsite_C9_r	SPAG9.117141.Cutsite	GATTCTCAACTTCCCGACCC	RT-qPCR	5A
MS441_COP1_qpcr_p1f	COP1.Upstream	CCACAGCTTTTGCTACAAGTG	RT-qPCR	S3C
MS442_COP1_qpcr_p1r	COP1.Upstream	GGCCATTGGTGCTACTCACTG	RT-qPCR	S3C
MS445_COP1_qpcr_p3f	COP1.Downstream	GGCCTGGCTTCCAATGGAGA	RT-qPCR	S3C
MS446_COP1_qpcr_p3r	COP1.Downstream	CATTGGACTCCCCATCTGGT	RT-qPCR	S3C
MS459_COP1_qPCR_common_f	COP1.20760.Cutsite, COP1.20760.Flanking	GATGCAAAAGTGAAGCTGTGG	RT-qPCR	3D, S3A-C, 5A
MS460_COP1_qPCR_cutsite_r	COP1.20760.Cutsite	ACACAGTGATCTGCACAGCC	RT-qPCR	3D, S3A-C, 5A
MS461_COP1_qPCR_exon_r	COP1.20760.Flanking	GAGACTGCTTTACGGTGTCC	RT-qPCR	S3C
MS462_COP1_unique_f	COP1.20769.Flanking	AGAGAGAGCAACTGGAACAG	RT-qPCR	S3C
MS463_COP1_unique_cutsite_f	COP1.20769.Cutsite	GAGAGTGGAAGAAATGAGTGG	RT-qPCR	3D, S3A-C, 5A
MS464_COP1_exon_r	COP1.20769.Cutsite, COP1.20769.Flanking	GGTTGGCTGTATTCTGTGGAA	RT-qPCR	3D, S3A-C, 5A
MS515_COP1_cutsite_A9_f	COP1.20759.Cutsite	GAAATTGTCTCTGCCTCAACAG	RT-qPCR	5A
MS516_COP1_cutsite_A9_r	COP1.20759.Cutsite	GTCCTTTATAGTACAGGTAGAG	RT-qPCR	5A
MS437_MKNK2_201_202_qPCR_f	MKNK2.128208, MKNK2.128207	GCTGCCAAAGACCTCATCTC	RT-qPCR	S4E, 5A
MS438_MKNK2_201_qPCR_r	MKNK2.128208	CACAGCTGTTCCTCTGCAG	RT-qPCR	S4E, 5A
MS439_MKNK2_202_qPCR_r	MKNK2.128207	GACTGTCCCACCTCTGCAG	RT-qPCR	S4E, 5A
MS219_RB2_short_ex1_for	RBFOX2.178147	GCACGGCTGCTTTGAAAGG	RT-qPCR	S4A-B, 5A
MS221_RB2_long_ex2_for	RBFOX2.178149	GCCTCTGACTCCAGGTTATC	RT-qPCR	S4A-B, 5A
MS222_RB2_short_long_rev	RBFOX2.178147, RBFOX2.178149	GTCTTGAGTGTGTGGCACC	RT-qPCR	S4A-B, 5A
MS224_RB2_total_rev	RBFOX2.178145, RBFOX2.178146	CGAAAGTTACGAACCCGAATC	RT-qPCR	S4A-B, 5A
MS433_RB205-208_qcpr_f	RBFOX2.178135	CCTTTAATCATTCCTGGCTTCC	RT-qPCR	S4A-B, 5A
MS434_RB208-209_qcpr_r	RBFOX2.178136	TAAACCACACCTGGATAGGC	RT-qPCR	S4A-B, 5A
MS435_RB209_qcpr_f	RBFOX2.178136	CCTTTAATCAGTCTCCCTTTAG	RT-qPCR	S4A-B, 5A
MS465_RBFOX2_G14_qPCR_f	RBFOX2.178146	GGATCTCTTACGCAGACAGAAG	RT-qPCR	S4A-B, 5A
MS466_RBFOX2_G13_qPCR_f	RBFOX2.178145	GGATCTCTTACGACAGAAGG	RT-qPCR	S4A-B, 5A
MS470_RBFOX2_G12_qPCR_r	RBFOX2.178135	CGCTCGGACTGCACCATATA	RT-qPCR	S4A-B, 5A
oligo_amp_FW (HPLC-purified)		TATATATCTTGTGGAAAGGACGAAACACCGTACCCCTACCAACTGGTCGGGGTTTGAAAC	PCR	Methods: gRNA library synthesis, cloning, amplification and sequencing
oligo_amp_REV (HPLC-purified)		ACTGACGGGCACCGGAGCCAATTCCCACTCCTTTCAAGACCTAGCTAGCGAATTCAAAAA	PCR	Methods: gRNA library synthesis, cloning, amplification and sequencing
MS232_Cas13_to_pb_f		GGGAAAAGGCCTCCACGGCCAGACTAGTccgaggttctagacgagtttac	PCR	Methods: Cloning of Cas13d and gRNA constructs into piggyBac transposon system
MS233_Cas13_to_pb_r		aaacgcattGGCGAGCTCTAGGAATTCgtaccttaagcgtaatctggaac	PCR	Methods: Cloning of Cas13d and gRNA constructs into piggyBac transposon system
MS234_grna_to_pb_f		GGGATACGGGGAAAAGGCCTCCACGGCCttaattaaggtaccgagggcct	PCR	Methods: Cloning of Cas13d and gRNA constructs into piggyBac transposon system
MS235_grna_to_pb_f		CCAAAACCCGGCGCGGAGGCCAGATCTgctagcGAATTCaaaaaaGAGAC	PCR	Methods: Cloning of Cas13d and gRNA constructs into piggyBac transposon system
oligo_amp_FW (HPLC-purified)		TATATATCTTGTGGAAAGGACGAAACACCGTACCCCTACCAACTGGTCGGGGTTTGAAAC	PCR	Methods: gRNA library synthesis, cloning, amplification	Used in amplification of Twist synthesized oligo pool
oligo_amp_REV (HPLC-purified)		ACTGACGGGCACCGGAGCCAATTCCCACTCCTTTCAAGACCTAGCTAGCGAATTCAAAAA	PCR	Methods: gRNA library synthesis, cloning, amplification	Used in amplification of Twist synthesized oligo pool
PCR1_fwd		GAGGGCCTATTTCCCATGATTC	PCR	Methods: gRNA library screening and sequencing	Used in amplification of genomic DNA
PCR1_rev		GTTGCGAAAAAGAACGTTCACGG	PCR	Methods: gRNA library screening and sequencing	Used in amplification of genomic DNA
PCR2_R14		CAAGCAGAAGACGGCATACGAGATTAGAGGAGGTGACTGGAGTTCAGACGTGTGCTCTTCCGATCTtgagccaattcccactcctttcaag	PCR	Methods: gRNA library screening and sequencing	Used in amplification of genomic DNA
PCR2_R15		CAAGCAGAAGACGGCATACGAGATACCCTTTCGTGACTGGAGTTCAGACGTGTGCTCTTCCGATCTatgagccaattcccactcctttcaag	PCR	Methods: gRNA library screening and sequencing	Used in amplification of genomic DNA
PCR2_F03		AATGATACGGCGACCACCGAGATCTACACTCTTTCCCTACACGACGCTCTTCCGATCTgatCGCGCGGTtcttgtggaaaggacgaaacaccg	PCR	Methods: gRNA library screening and sequencing	Used in amplification of genomic DNA
PCR2_F04		AATGATACGGCGACCACCGAGATCTACACTCTTTCCCTACACGACGCTCTTCCGATCTcgatCATGATCGtcttgtggaaaggacgaaacaccg	PCR	Methods: gRNA library screening and sequencing	Used in amplification of genomic DNA
PCR2_F05		AATGATACGGCGACCACCGAGATCTACACTCTTTCCCTACACGACGCTCTTCCGATCTtcgatCGTTACCAtcttgtggaaaggacgaaacaccg	PCR	Methods: gRNA library screening and sequencing	Used in amplification of genomic DNA
PCR2_F06		AATGATACGGCGACCACCGAGATCTACACTCTTTCCCTACACGACGCTCTTCCGATCTatcgatTCCTTGGTtcttgtggaaaggacgaaacaccg	PCR	Methods: gRNA library screening and sequencing	Used in amplification of genomic DNA

### Sheet: Supplemental_Table_S2_gRNAs
Guide RNA Sequence	Gene	Paper Guide ID	Universal ID	Figure
CCTCAGGACTAGTGCTCCGAGCG	NA	NT	NA	3D, S3A-C
CTCCTGGTTACCCTGAGTTACCA	RBFOX2	G3	junc178147.4	4B, S4A-C, 5A
CAGAGGCTCGTTCTGCATCCCGC	RBFOX2	G5	junc178149.4	4B, S4A-C, 5A
CCAGGAACTAAAGGGAGACTGAT	RBFOX2	G11	junc178136.x	4D, S4A-C, 5A
GCCAGGAATGATTAAAGGAATGT	RBFOX2	G12	junc178135.8	4D, S4A-C, 5A
CACCTTCTGTCGTAAGAGATCCA	RBFOX2	G13	junc178145.6	4C, S4A-C, 5A
CTTCTGTCTGCGTAAGAGATCCA	RBFOX2	G14	junc178146.6	4C, S4A-C, 5A
ACAGCTGTTCCTCTGCAGGACCA	MKNK2	G1	junc128208.6	S4E, 5A
TTGGCACAGCTGTTCCTCTGCAG	MKNK2	G2	junc128208.1	S4E, 5A
ACTGTCCCACCTCTGCAGGACCA	MKNK2	G3	junc128207.6	S4E, 5A
GTGACTGTCCCACCTCTGCAGGA	MKNK2	G4	junc128207.3	S4E, 5A
AGTGGACACAGTGATCTGCACAG	COP1	G1	junc20760.1	3D, S3A-C, 5A
TGGACACAGTGATCTGCACAGCC	COP1	G2	junc20760.3	3D, S3A-C, 5A
GGACACAGTGATCTGCACAGCCG	COP1	G3	junc20760.4	3D, S3A-C, 5A
CACAGTGATCTGCACAGCCGAAA	COP1	G4	junc20760.7	3D, S3A-C, 5A
TAAGCCACTCATTTCTTCCACTC	COP1	G5	junc20769.1	3D, S3A-C, 5A
AGCCACTCATTTCTTCCACTCTC	COP1	G6	junc20769.3	3D, S3A-C, 5A
GCCACTCATTTCTTCCACTCTCT	COP1	G7	junc20769.4	3D, S3A-C, 5A
CCACTCATTTCTTCCACTCTCTT	COP1	G8	junc20769.5	3D, S3A-C, 5A
GACTGTCTGTTGAGGCAGAGACA	COP1	G9	junc20759.2	5A
ACTGTCTGTTGAGGCAGAGACAA	COP1	G10	junc20759.3	5A
TCTGTTGAGGCAGAGACAATTTC	COP1	G11	junc20759.7	5A
CTGTTGAGGCAGAGACAATTTCC	COP1	G12	junc20759.8	5A
AATCCCACTGCCCATCCACTCCT	SPAG9	G1	junc117123.1	3D, S3A, 5A
CCCACTGCCCATCCACTCCTCTG	SPAG9	G2	junc117123.4	3D, S3A, 5A
CCACTGCCCATCCACTCCTCTGT	SPAG9	G3	junc117123.5	3D, S3A, 5A
CACTGCCCATCCACTCCTCTGTG	SPAG9	G4	junc117123.6	3D, S3A, 5A
CAGAAAGCTCATCCTTCAGGCTG	SPAG9	G5	junc117144.3	3D, S3A, 5A
AGAAAGCTCATCCTTCAGGCTGG	SPAG9	G6	junc117144.4	3D, S3A, 5A
GAAAGCTCATCCTTCAGGCTGGT	SPAG9	G7	junc117144.5	3D, S3A, 5A
AAAGCTCATCCTTCAGGCTGGTA	SPAG9	G8	junc117144.6	3D, S3A, 5A
CCTTTGGTGGGAGTGCTTGAACC	SPAG9	G9	junc117141.1	5A
GGTGGGAGTGCTTGAACCTTTAT	SPAG9	G10	junc117141.6	5A
GTGGGAGTGCTTGAACCTTTATA	SPAG9	G11	junc117141.7	5A
TGGGAGTGCTTGAACCTTTATAT	SPAG9	G12	junc117141.8	5A

### Sheet: Supplemental_Table_S3_Sequencin
Screen Libraries (GSE242106)
ID	Date sequenced	Cell Type	Biological Replicate	Technical Replicate	Timepoint	Treatment	Stable Cell Line Type	Sequencing ID	Forward barcode	Reverse barcode
21c_R14-Fwd_03.fastq.gz	210729	A375	1	1	Day 0	1ug/ml doxycycline	lentivirus	R14_F03	CGCGCGGT	CTCCTCTA
21c_R14-Fwd_04.fastq.gz	210729	A375	1	1	Day 7	1ug/ml doxycycline	lentivirus	R14_F04	CATGATCG	CTCCTCTA
21c_R14-Fwd_05.fastq.gz	210729	A375	1	1	Day 14	1ug/ml doxycycline	lentivirus	R14_F05	CGTTACCA	CTCCTCTA
21c_R14-Fwd_06.fastq.gz	210729	A375	1	1	Day 21	1ug/ml doxycycline	lentivirus	R14_F06	TCCTTGGT	CTCCTCTA
21c_R15-Fwd_03.fastq.gz	210729	A375	2	1	Day 0	1ug/ml doxycycline	lentivirus	R15_F03	CGCGCGGT	GAAAGGGT
21c_R15-Fwd_04.fastq.gz	210729	A375	2	1	Day 7	1ug/ml doxycycline	lentivirus	R15_F04	CATGATCG	GAAAGGGT
21c_R15-Fwd_05.fastq.gz	210729	A375	2	1	Day 14	1ug/ml doxycycline	lentivirus	R15_F05	CGTTACCA	GAAAGGGT
21c_R15-Fwd_06.fastq.gz	210729	A375	2	1	Day 21	1ug/ml doxycycline	lentivirus	R15_F06	TCCTTGGT	GAAAGGGT
21e_R14-Fwd_03.fastq.gz	210816	A375	1	2	Day 0	1ug/ml doxycycline	lentivirus	R14_F03	CGCGCGGT	CTCCTCTA
21e_R14-Fwd_04.fastq.gz	210816	A375	1	2	Day 7	1ug/ml doxycycline	lentivirus	R14_F04	CATGATCG	CTCCTCTA
21e_R14-Fwd_05.fastq.gz	210816	A375	1	2	Day 14	1ug/ml doxycycline	lentivirus	R14_F05	CGTTACCA	CTCCTCTA
21e_R14-Fwd_06.fastq.gz	210816	A375	1	2	Day 21	1ug/ml doxycycline	lentivirus	R14_F06	TCCTTGGT	CTCCTCTA
21e_R15-Fwd_03.fastq.gz	210816	A375	2	2	Day 0	1ug/ml doxycycline	lentivirus	R15_F03	CGCGCGGT	GAAAGGGT
21e_R15-Fwd_04.fastq.gz	210816	A375	2	2	Day 7	1ug/ml doxycycline	lentivirus	R15_F04	CATGATCG	GAAAGGGT
21e_R15-Fwd_05.fastq.gz	210816	A375	2	2	Day 14	1ug/ml doxycycline	lentivirus	R15_F05	CGTTACCA	GAAAGGGT
21e_R15-Fwd_06.fastq.gz	210816	A375	2	2	Day 21	1ug/ml doxycycline	lentivirus	R15_F06	TCCTTGGT	GAAAGGGT
21g_R14-Fwd_03.fastq.gz	211202	A375	1	3	Day 0	1ug/ml doxycycline	lentivirus	R14_F03	CGCGCGGT	CTCCTCTA
21g_R14-Fwd_04.fastq.gz	211202	A375	1	3	Day 7	1ug/ml doxycycline	lentivirus	R14_F04	CATGATCG	CTCCTCTA
21g_R14-Fwd_05.fastq.gz	211202	A375	1	3	Day 14	1ug/ml doxycycline	lentivirus	R14_F05	CGTTACCA	CTCCTCTA
21g_R14-Fwd_06.fastq.gz	211202	A375	1	3	Day 21	1ug/ml doxycycline	lentivirus	R14_F06	TCCTTGGT	CTCCTCTA
21g_R15-Fwd_03.fastq.gz	211202	A375	2	3	Day 0	1ug/ml doxycycline	lentivirus	R15_F03	CGCGCGGT	GAAAGGGT
21g_R15-Fwd_04.fastq.gz	211202	A375	2	3	Day 7	1ug/ml doxycycline	lentivirus	R15_F04	CATGATCG	GAAAGGGT
21g_R15-Fwd_05.fastq.gz	211202	A375	2	3	Day 14	1ug/ml doxycycline	lentivirus	R15_F05	CGTTACCA	GAAAGGGT
21g_R15-Fwd_06.fastq.gz	211202	A375	2	3	Day 21	1ug/ml doxycycline	lentivirus	R15_F06	TCCTTGGT	GAAAGGGT
RNA-seq Libraries (GSE242105)
ID	Date sequenced	Cell type	Barcode	ERCC spike-ins
A375 WT RNA	220211	A375	AGTTCC	2ul of 1:100 of Mix#1
A375 nuclear RNA	220211	A375	CCGTCC	2ul of 1:100 of Mix#1
A375 cytoplasmic RNA	220211	A375	ATGTCA	2ul of 1:100 of Mix#1
HEK293 WT RNA	230731	HEK293	CGATGT	2ul of 1:100 of Mix#1
HUES66 WT RNA	210816	HUES66	TGACCA	2ul of 1:100 of Mix#1
LR-RNA-seq Libraries (GSE242104)
ID	Date sequenced	Cell type	Biological replicate	Timepoint	Treatment	Stable Cell Line Type	ERCC spike-ins
hESC WT Control	230801	HUES66	1	24 hours	1ug/ml doxycycline	piggyBac	2ul of 1:100 of Mix#1
hESC RBFOX2 id.178147 (G3)	230801	HUES66	1	24 hours	1ug/ml doxycycline	piggyBac	2ul of 1:100 of Mix#1
hESC RBFOX2 id.178149 (G5)	230801	HUES66	1	24 hours	1ug/ml doxycycline	piggyBac	2ul of 1:100 of Mix#1
hESC RBFOX2 id.178136 (G11)	230801	HUES66	1	24 hours	1ug/ml doxycycline	piggyBac	2ul of 1:100 of Mix#1
hESC RBFOX2 id.178135 (G12)	230801	HUES66	1	24 hours	1ug/ml doxycycline	piggyBac	2ul of 1:100 of Mix#1
hESC RBFOX2 id.178145 (G13)	230801	HUES66	1	24 hours	1ug/ml doxycycline	piggyBac	2ul of 1:100 of Mix#1
hESC RBFOX2 id.178146 (G14)	230801	HUES66	1	24 hours	1ug/ml doxycycline	piggyBac	2ul of 1:100 of Mix#1
